# HIV-1 Mutational Bias Shapes the Supply of Drug Resistance Mutations

**DOI:** 10.64898/2026.11.19.767678

**Authors:** Adam D. Nitido, Nartşav Ömür, Alejandro B. Balazs

## Abstract

The development of durable HIV-1 therapeutics requires understanding not only which mutations confer resistance, but also how readily those mutations arise. Prior work has characterized the effects of individual mutations on viral fitness and drug or immune escape; however, the contribution of mutational bias to HIV-1 evolutionary pathways remains largely unquantified. Here, we report and provide an interactive HIV-1 Mutation Rate Atlas (MRA), built on a dataset of empirical measurements of single-cycle HIV-1 mutation accumulation in the absence of selection pressure, using error-corrected long-read sequencing. The MRA estimates the mutation rate at every genomic position to each possible nucleotide, enabling evaluation of amino acid mutability across the genome. Using the MRA, we show that mutation rate biases predict HIV-1 drug resistance variant frequencies across patients. These results demonstrate that mutational biases shape HIV-1 evolutionary outcomes, providing a framework for predicting HIV-1 evolution and drug resistance.
