## Supplementary material for "HIV-1 Mutational Bias Shapes the Supply of Drug Resistance Mutations": Primers and Plasmids

### Sheet: primers 1
Primer Name	Primer Sequence	Notes
ERRSeq_NL43_EnvPlus_7047_Fwd	GGGGACAAGTTTGTACAAAAAAGCAGGCTCCAATCGTTCACCGTCGGATNNNNNNNNNNNNCTACGCAGGTGATGATTGTGTGGCAAG
ERRSeq_NL43_EnvPlus_7048_Rev	GGGGACCACTTTGTACAAGAAAGCTGGGTATGGATGCACGAGGCCAACANNNNNNNNNNNNTCGAGCATTGGTCTTAAAGGTACCTGAGG
ERRSeq_NL43_GagPol_7669_Fwd	GGGGACAAGTTTGTACAAAAAAGCAGGCTCCAATCGTTCACCGTCGGATNNNNNNNNNNNNCTACGCGGAGGCTAGAAGGAGAGAG
ERRSeq_NL43_GagPol_7670_Fwd	GGGGACCACTTTGTACAAGAAAGCTGGGTATGGATGCACGAGGCCAACANNNNNNNNNNNNTCGAGGTCTTCTGGGGCTTGTTCCATC

### Sheet: primers 2
Primer ID	Barcode(5’->3’)	Primer Binding Site(5’->3’)	Full Sequence(5’->3’)
F01	AAAGCACAGTCCGTAGGTTT	CCAATCGTTCACCGTCGGAT	AAGGTTAAAAAGCACAGTCCGTAGGTTTAGTCCAATCGTTCACCGTCGGAT
F02	AAGCAGTGACAGGTGATGAA	CCAATCGTTCACCGTCGGAT	AAGGTTAAAAGCAGTGACAGGTGATGAAAGTCCAATCGTTCACCGTCGGAT
F03	ACCTCTTACATCTCTAGATA	CCAATCGTTCACCGTCGGAT	AAGGTTAAACCTCTTACATCTCTAGATAAGTCCAATCGTTCACCGTCGGAT
F04	ATATAATCGGACTAGGTAGG	CCAATCGTTCACCGTCGGAT	AAGGTTAAATATAATCGGACTAGGTAGGAGTCCAATCGTTCACCGTCGGAT
F05	CCTACGTTCTCGTTGCCGTT	CCAATCGTTCACCGTCGGAT	AAGGTTAACCTACGTTCTCGTTGCCGTTAGTCCAATCGTTCACCGTCGGAT
F06	GAGGTTGCAATCGTACTCCC	CCAATCGTTCACCGTCGGAT	AAGGTTAAGAGGTTGCAATCGTACTCCCAGTCCAATCGTTCACCGTCGGAT
F07	GCCGAACATAGTGATATCAG	CCAATCGTTCACCGTCGGAT	AAGGTTAAGCCGAACATAGTGATATCAGAGTCCAATCGTTCACCGTCGGAT
F08	GGACGTAGCATGACCTCTTC	CCAATCGTTCACCGTCGGAT	AAGGTTAAGGACGTAGCATGACCTCTTCAGTCCAATCGTTCACCGTCGGAT
F09	GGGTATTTCGCACGCATCAT	CCAATCGTTCACCGTCGGAT	AAGGTTAAGGGTATTTCGCACGCATCATAGTCCAATCGTTCACCGTCGGAT
F10	GGTGACGACGTGTTGAAAGC	CCAATCGTTCACCGTCGGAT	AAGGTTAAGGTGACGACGTGTTGAAAGCAGTCCAATCGTTCACCGTCGGAT
F11	TACCTAAGTCAACGTTGTAG	CCAATCGTTCACCGTCGGAT	AAGGTTAATACCTAAGTCAACGTTGTAGAGTCCAATCGTTCACCGTCGGAT
F12	TGGTCCCGACGTTCCTAGGA	CCAATCGTTCACCGTCGGAT	AAGGTTAATGGTCCCGACGTTCCTAGGAAGTCCAATCGTTCACCGTCGGAT
R01	AATACTCTCAACGTATCTCA	ATGGATGCACGAGGCCAACA	TTAACCTTAATACTCTCAACGTATCTCAAGTATGGATGCACGAGGCCAACA
R02	ATCGTACGCACGCGTTTGTT	ATGGATGCACGAGGCCAACA	TTAACCTTATCGTACGCACGCGTTTGTTAGTATGGATGCACGAGGCCAACA
R03	CGGTTCATTGTGTATTCAAT	ATGGATGCACGAGGCCAACA	TTAACCTTCGGTTCATTGTGTATTCAATAGTATGGATGCACGAGGCCAACA
R04	CTTAACGTGTGTACGCTGTA	ATGGATGCACGAGGCCAACA	TTAACCTTCTTAACGTGTGTACGCTGTAAGTATGGATGCACGAGGCCAACA
R05	GGCTTCTCATCACGCGACAG	ATGGATGCACGAGGCCAACA	TTAACCTTGGCTTCTCATCACGCGACAGAGTATGGATGCACGAGGCCAACA
R06	GTACGGATCCGGAAAGGCGT	ATGGATGCACGAGGCCAACA	TTAACCTTGTACGGATCCGGAAAGGCGTAGTATGGATGCACGAGGCCAACA
R07	TAGTTGCGTTGTCTAAGATC	ATGGATGCACGAGGCCAACA	TTAACCTTTAGTTGCGTTGTCTAAGATCAGTATGGATGCACGAGGCCAACA
R08	TCTCGTTGGTTAGATTTCGA	ATGGATGCACGAGGCCAACA	TTAACCTTTCTCGTTGGTTAGATTTCGAAGTATGGATGCACGAGGCCAACA
R09	TATCAATAATAAGGGCCGCG	ATGGATGCACGAGGCCAACA	TTAACCTTTATCAATAATAAGGGCCGCGAGTATGGATGCACGAGGCCAACA
R10	TAAGCATTTACGCTATCTTC	ATGGATGCACGAGGCCAACA	TTAACCTTTAAGCATTTACGCTATCTTCAGTATGGATGCACGAGGCCAACA
R11	GAGTGTGGTCTATGTATTGT	ATGGATGCACGAGGCCAACA	TTAACCTTGAGTGTGGTCTATGTATTGTAGTATGGATGCACGAGGCCAACA
R12	ACGTTCCCTTGCAGCGTCCC	ATGGATGCACGAGGCCAACA	TTAACCTTACGTTCCCTTGCAGCGTCCCAGTATGGATGCACGAGGCCAACA

### Sheet: plasmids
Plasmid Name	Sequence
ERR-Seq Transfer Vector	TTGAGATCCTTTTTTTCTGCGCGTAATCTGCTGCTTGCAAACAAAAAAACCACCGCTACCAGCGGTGGTTTGTTTGCCGGATCAAGAGCTACCAACTCTTTTTCCGAAGGTAACTGGCTTCAGCAGAGCGCAGATACCAAATACTGTTCTTCTAGTGTAGCCGTAGTTAGGCCACCACTTCAAGAACTCTGTAGCACCGCCTACATACCTCGCTCTGCTAATCCTGTTACCAGTGGCTGCTGCCAGTGGCGATAAGTCGTGTCTTACCGGGTTGGACTCAAGACGATAGTTACCGGATAAGGCGCAGCGGTCGGGCTGAACGGGGGGTTCGTGCACACAGCCCAGCTTGGAGCGAACGACCTACACCGAACTGAGATACCTACAGCGTGAGCTATGAGA…
ERR-Seq HIVNL4-3 GagPol Library	GGAGTTCCGCGTTACATAACTTACGGTAAATGGCCCGCCTGGCTGACCGCCCAACGACCCCCGCCCATTGACGTCAATAATGACGTATGTTCCCATAGTAACGCCAATAGGGACTTTCCATTGACGTCAATGGGTGGAGTATTTACGGTAAACTGCCCACTTGGCAGTACATCAAGTGTATCATTTGCCAACAACGCCCCCTATTGACGTCAATGACGGTAAATGGCCCGCCTGGCATTATGCCCAGTACATGACCTTATGGGACTTTCCTACTTGGCAGTACATCTACGTATTAGTCATCGCTATTACCATGGTGATGCGGTTTTGGCAGTACATCAATGGGCGTGGATAGCGGTTTGACTCACGGGGATTTCCAAGTCTCCACCCCATTGACGTCAA…
ERR-Seq HIVNL4-3 EnvPlus Library	GGAGTTCCGCGTTACATAACTTACGGTAAATGGCCCGCCTGGCTGACCGCCCAACGACCCCCGCCCATTGACGTCAATAATGACGTATGTTCCCATAGTAACGCCAATAGGGACTTTCCATTGACGTCAATGGGTGGAGTATTTACGGTAAACTGCCCACTTGGCAGTACATCAAGTGTATCATTTGCCAACAACGCCCCCTATTGACGTCAATGACGGTAAATGGCCCGCCTGGCATTATGCCCAGTACATGACCTTATGGGACTTTCCTACTTGGCAGTACATCTACGTATTAGTCATCGCTATTACCATGGTGATGCGGTTTTGGCAGTACATCAATGGGCGTGGATAGCGGTTTGACTCACGGGGATTTCCAAGTCTCCACCCCATTGACGTCAA…
CMV VSV-G	AGCTTGGCCCATTGCATACGTTGTATCCATATCATAATATGTACATTTATATTGGCTCATGTCCAACATTACCGCCATGTTGACATTGATTATTGACTAGTTATTAATAGTAATCAATTACGGGGTCATTAGTTCATAGCCCATATATGGAGTTCCGCGTTACATAACTTACGGTAAATGGCCCGCCTGGCTGACCGCCCAACGACCCCCGCCCATTGACGTCAATAATGACGTATGTTCCCATAGTAACGCCAATAGGGACTTTCCATTGACGTCAATGGGTGGAGTATTTACGGTAAACTGCCCACTTGGCAGTACATCAAGTGTATCATATGCCAAGTACGCCCCCTATTGACGTCAATGACGGTAAATGGCCCGCCTGGCATTATGCCCAGTACA…
CMV HIVNL4-3 GagPol	AGCTTGGCCCATTGCATACGTTGTATCCATATCATAATATGTACATTTATATTGGCTCATGTCCAACATTACCGCCATGTTGACATTGATTATTGACTAGTTATTAATAGTAATCAATTACGGGGTCATTAGTTCATAGCCCATATATGGAGTTCCGCGTTACATAACTTACGGTAAATGGCCCGCCTGGCTGACCGCCCAACGACCCCCGCCCATTGACGTCAATAATGACGTATGTTCCCATAGTAACGCCAATAGGGACTTTCCATTGACGTCAATGGGTGGAGTATTTACGGTAAACTGCCCACTTGGCAGTACATCAAGTGTATCATATGCCAAGTACGCCCCCTATTGACGTCAATGACGGTAAATGGCCCGCCTGGCATTATGCCCAGTACA…
CMV HIVNL4-3 Rev	AGCTTGGCCCATTGCATACGTTGTATCCATATCATAATATGTACATTTATATTGGCTCATGTCCAACATTACCGCCATGTTGACATTGATTATTGACTAGTTATTAATAGTAATCAATTACGGGGTCATTAGTTCATAGCCCATATATGGAGTTCCGCGTTACATAACTTACGGTAAATGGCCCGCCTGGCTGACCGCCCAACGACCCCCGCCCATTGACGTCAATAATGACGTATGTTCCCATAGTAACGCCAATAGGGACTTTCCATTGACGTCAATGGGTGGAGTATTTACGGTAAACTGCCCACTTGGCAGTACATCAAGTGTATCATATGCCAAGTACGCCCCCTATTGACGTCAATGACGGTAAATGGCCCGCCTGGCATTATGCCCAGTACA…
