## Supplementary material for "HIV-1 Mutational Bias Shapes the Supply of Drug Resistance Mutations": MRA Priors and Fit

### Sheet: MRA Fit
parameter	mean	sd	hdi_3%	hdi_97%	mcse_mean	mcse_sd	ess_bulk	ess_tail	r_hat
intercept_err	-15.3851	0.5374	-16.4052	-14.3818	0.0152	0.009	1259.18	2574.77	1.0044
intercept_bio	-11.9526	0.6039	-13.0979	-10.8095	0.0097	0.0067	3868.53	4809.4	1.0012
intercept_bio_ga[AA]	-6.7547	0.2764	-7.2549	-6.2024	0.004	0.0031	4792.67	5329.33	1.0007
intercept_bio_ga[AC]	-8.6136	0.127	-8.8552	-8.3788	0.002	0.0014	4053.13	4849.39	1.0012
intercept_bio_ga[AG]	-7.7107	0.1092	-7.9057	-7.4986	0.002	0.0011	3069.4	4191.37	1.0013
intercept_bio_ga[AT]	-7.1086	0.1088	-7.31	-6.9041	0.002	0.0011	3008.78	5213.53	1.001
intercept_bio_ga[CA]	-8.5997	0.1178	-8.816	-8.3764	0.002	0.0012	3442.66	4278.3	1.0011
intercept_bio_ga[CT]	-8.0326	0.1262	-8.2652	-7.7959	0.002	0.0014	4137.28	4982.59	1.0006
intercept_bio_ga[GA]	-7.4857	0.1845	-7.8386	-7.1433	0.0025	0.0021	5542.21	5413.02	1.0001
intercept_bio_ga[GC]	-9.1852	0.1616	-9.481	-8.8807	0.002	0.0018	6239.12	5484.73	1.0004
intercept_bio_ga[GG]	-8.9077	0.1269	-9.1414	-8.6653	0.002	0.0015	4005.5	4823.1	1.0008
intercept_bio_ga[GT]	-8.2885	0.1414	-8.5524	-8.0274	0.0021	0.0015	4729.78	5404.96	1.0007
intercept_bio_ga[OTHER]	-9.614	0.13	-9.8576	-9.3675	0.0021	0.0013	4007.36	5081.78	1.0006
intercept_bio_ga[TA]	-8.3371	0.1153	-8.5506	-8.1135	0.0019	0.0012	3725.27	4825.01	1.0009
intercept_bio_ga[TG]	-9.3301	0.1512	-9.6021	-9.034	0.0021	0.0018	5355.85	5069.48	1.0002
sigma_mut_err	1.8406	0.3098	1.2752	2.4174	0.0057	0.0036	2855.19	3899.74	1.0014
sigma_mut_bio	0.4906	0.3781	0	1.178	0.0044	0.0048	5895.88	4241.83	1.001
alpha_control[A->C]	1.0483	1.0366	0.006	2.9495	0.0092	0.0172	9734.98	5408.04	0.9999
alpha_control[A->G]	0.2165	0.1535	0.0557	0.4432	0.0025	0.0089	8371.43	3923.5	1.0008
alpha_control[A->T]	1.0021	1.0142	0.0005	2.8422	0.0089	0.0176	8137.75	3789.94	1.0006
alpha_control[C->A]	0.9946	1.0175	0	2.8525	0.0096	0.0186	6781.2	2973.89	0.9998
alpha_control[C->G]	0.9917	0.9851	0	2.7973	0.0089	0.0181	6491.94	2605.75	1.0007
alpha_control[C->T]	0.559	0.2996	0.2018	1.0613	0.0038	0.0097	11788	5068.72	1.0004
alpha_control[G->A]	0.5353	0.2745	0.1888	0.9944	0.0036	0.0081	8785.85	4992.58	1.0005
alpha_control[G->C]	0.999	1.0075	0.0007	2.7901	0.0088	0.02	9523.91	3954.62	1.0003
alpha_control[G->T]	1.0085	1.0205	0.0001	2.8476	0.0098	0.0192	6580.15	3192.99	1
alpha_control[T->A]	1.0015	1.0023	0.0005	2.8121	0.0095	0.0198	7960.16	4359.16	1.0003
alpha_control[T->C]	1.2402	0.9896	0.1056	3.0565	0.0097	0.0175	11587.3	5756.2	1.0001
alpha_control[T->G]	1.005	1.0061	0.0004	2.856	0.009	0.0174	8032.36	3940.09	1.0006
alpha_control[deletion]	0.9811	0.979	0	2.718	0.009	0.0183	7455.13	3560.16	1.0002
alpha_control[insertion]	0.9994	0.9724	0.0015	2.7439	0.0087	0.0165	8103.21	4304.52	1.0002
alpha_wt[A->C]	0.9259	0.522	0.2846	1.8187	0.0069	0.0149	8823.92	5267.99	1.0005
alpha_wt[A->G]	1.3234	0.2835	0.8607	1.8484	0.0032	0.0046	9981.17	5130.41	0.9999
alpha_wt[A->T]	0.2509	0.0942	0.1114	0.411	0.0011	0.0029	12085.6	5718.24	1.0009
alpha_wt[C->A]	1.4809	0.4583	0.7756	2.3251	0.0048	0.0086	14399.4	5502.96	1.0005
alpha_wt[C->G]	0.0996	0.0496	0.032	0.1898	0.0006	0.0012	11065.8	5488.42	1
alpha_wt[C->T]	3.0559	0.8488	1.6668	4.5982	0.0085	0.013	12765	6096.21	1.0005
alpha_wt[G->A]	1.7368	0.1058	1.5471	1.9395	0.0011	0.0014	10046.5	6199.17	1.0007
alpha_wt[G->C]	0.2625	0.0707	0.1428	0.3917	0.0007	0.001	11549.4	5475.14	1.0005
alpha_wt[G->T]	1.8392	0.7614	0.757	3.2314	0.0089	0.0143	10040.2	5975.64	1.0007
alpha_wt[T->A]	0.6964	0.1837	0.4107	1.028	0.0023	0.0046	9774.65	4664.65	1.0003
alpha_wt[T->C]	3.6473	1.3832	1.4578	6.2243	0.0132	0.019	12302.5	6438.52	1.0006
alpha_wt[T->G]	0.3895	0.291	0.0893	0.8608	0.0041	0.011	10386.5	4924.86	1.0002
alpha_wt[deletion]	0.2897	0.0366	0.2248	0.361	0.0004	0.0005	10580.1	5491.48	1.0001
alpha_wt[insertion]	0.1698	0.038	0.1043	0.2398	0.0004	0.0006	10729.1	6003.93	1.0009
beta_mut_err[A->C]	-0.4714	0.6104	-1.6667	0.6467	0.0161	0.0085	1448.22	2952.38	1.0029
beta_mut_err[A->G]	1.796	0.5494	0.7646	2.8252	0.0152	0.0091	1312.33	2582.42	1.0041
beta_mut_err[A->T]	-2.2311	0.9061	-4.0069	-0.6221	0.0165	0.011	2937.3	4831.15	1.0014
beta_mut_err[C->A]	-0.0228	1.8824	-3.5992	3.4602	0.0179	0.0248	11243.2	6002.63	1.0005
beta_mut_err[C->G]	-2.5551	1.185	-4.7755	-0.4863	0.0179	0.0155	4403.8	5142.04	1.0005
beta_mut_err[C->T]	3.1626	0.5438	2.156	4.2082	0.015	0.0089	1324.43	2691.75	1.0041
beta_mut_err[G->A]	2.8536	0.5449	1.8266	3.8861	0.0153	0.009	1273.27	2554.15	1.0043
beta_mut_err[G->C]	-1.3516	0.8113	-2.9151	0.1265	0.0153	0.0096	2793.56	4652.3	1.0014
beta_mut_err[G->T]	0.0062	1.866	-3.4152	3.6924	0.0181	0.0236	10504.6	6115.92	1.0009
beta_mut_err[T->A]	-1.3038	0.8092	-2.7397	0.2871	0.0168	0.0089	2311.49	4687.49	1.0028
beta_mut_err[T->C]	1.663	0.5532	0.6654	2.7277	0.0152	0.0089	1324.92	2729.52	1.0044
beta_mut_err[T->G]	-1.307	0.8048	-2.7962	0.2016	0.0157	0.009	2592.79	4798.07	1.0027
beta_mut_err[deletion]	-0.0206	1.8605	-3.5921	3.4889	0.0175	0.0235	11373.7	5857.56	1.0003
beta_mut_err[insertion]	-2.0895	0.6868	-3.4101	-0.8443	0.016	0.0085	1853.08	3661.35	1.0027
beta_mut_bio[A->C]	-0.0097	0.639	-1.3561	1.2024	0.0082	0.0147	8420.97	5538.8	1.0006
beta_mut_bio[A->G]	0.0114	0.6184	-1.2169	1.2706	0.0073	0.0115	8910.99	6250.98	1.0004
beta_mut_bio[A->T]	0.0022	0.6326	-1.2535	1.2154	0.0073	0.0124	8967.12	5816.54	1.0003
beta_mut_bio[C->A]	-0.001	0.6292	-1.179	1.2509	0.0082	0.0183	8334.58	5832.04	1.0003
beta_mut_bio[C->G]	-0.0098	0.6196	-1.2006	1.244	0.0078	0.0126	7521.6	5845.52	1.0006
beta_mut_bio[C->T]	0.0068	0.592	-1.112	1.2788	0.0066	0.0102	9236.81	6867.63	1.0002
beta_mut_bio[G->A]	-0.0053	0.6433	-1.1981	1.4044	0.0081	0.014	8337.53	5137.52	1.0012
beta_mut_bio[G->C]	-0.003	0.6295	-1.2098	1.3135	0.0086	0.0151	7202.91	5579.73	1.0011
beta_mut_bio[G->T]	0.0015	0.6265	-1.2126	1.2636	0.0075	0.0123	8698.69	6098.63	1.002
beta_mut_bio[T->A]	-0.0007	0.6251	-1.333	1.1765	0.0081	0.0129	7630.21	5745.81	1.0003
beta_mut_bio[T->C]	-0.008	0.6303	-1.305	1.2197	0.0076	0.0114	8201.84	5921.36	1.0005
beta_mut_bio[T->G]	0.0026	0.6293	-1.2254	1.2965	0.008	0.0121	7477.22	5566.82	1.0003
beta_mut_bio[deletion]	0.0148	0.4927	-1.0061	1.0044	0.0076	0.0116	4966.73	4453.1	1.0018
beta_mut_bio[insertion]	0.0078	0.4876	-0.9871	1.0155	0.0068	0.0076	5616.83	5190.97	1.0014
beta_sub_type_bio[A->C]	-12.2031	0.1429	-12.469	-11.9364	0.0024	0.0015	3632.26	4959.97	1.0009
beta_sub_type_bio[A->G]	-11.0774	0.1318	-11.3268	-10.833	0.0024	0.0014	2999.56	4527.08	1.0018
beta_sub_type_bio[A->T]	-12.529	0.1421	-12.7949	-12.2604	0.0021	0.0013	4547.69	5738.35	1.0003
beta_sub_type_bio[C->A]	-10.8506	0.1358	-11.1084	-10.6043	0.0023	0.0014	3422.05	4851.01	1.0008
beta_sub_type_bio[C->G]	-13.1007	0.192	-13.4638	-12.7487	0.0024	0.002	6261.89	5926.08	1.0006
beta_sub_type_bio[C->T]	-10.4118	0.137	-10.6678	-10.151	0.0025	0.0016	3024.22	4322.23	1.0019
beta_sub_type_bio[G->C]	-11.8932	0.1452	-12.1662	-11.6208	0.0023	0.0014	4083.23	5600.34	1.0011
beta_sub_type_bio[G->T]	-11.4111	0.1325	-11.656	-11.1568	0.0023	0.0013	3429.29	4922.52	1.001
beta_sub_type_bio[T->A]	-11.361	0.1402	-11.628	-11.1044	0.0025	0.0016	3031.97	4530.52	1.0001
beta_sub_type_bio[T->C]	-11.2758	0.1347	-11.5322	-11.0193	0.0023	0.0013	3523.47	4928.18	1.0018
beta_sub_type_bio[T->G]	-12.8434	0.1476	-13.1176	-12.5622	0.0021	0.0017	5116.67	5240.18	1.0005
sigma_sub_context_delta	0.2204	0.0444	0.1441	0.3089	0.0008	0.0005	3028.56	4634.23	1.0005
beta_sub_context_delta[A->C, A]	-0.0456	0.1504	-0.3419	0.2259	0.0019	0.0016	6324.67	5992.04	1.0002
beta_sub_context_delta[A->C, C]	-0.0015	0.1657	-0.3154	0.3107	0.0018	0.0018	8131.15	6198.43	1.0009
beta_sub_context_delta[A->C, G]	0.1641	0.1528	-0.1183	0.4482	0.002	0.0016	5660	5845.47	1.0007
beta_sub_context_delta[A->C, T]	-0.1521	0.1616	-0.4631	0.1438	0.0019	0.0017	7394.09	5712.3	1.0004
beta_sub_context_delta[A->G, A]	-0.2489	0.1305	-0.4964	-0.0072	0.0019	0.0013	4636.68	4989.77	1.0007
beta_sub_context_delta[A->G, C]	0.0679	0.1372	-0.1931	0.33	0.0019	0.0015	5089.21	4792.94	1
beta_sub_context_delta[A->G, G]	0.2957	0.1271	0.0476	0.5252	0.0019	0.0013	4312.47	5404.26	1.0006
beta_sub_context_delta[A->G, T]	-0.1691	0.1349	-0.4319	0.0827	0.0019	0.0014	5053.48	5484.66	1.0005
beta_sub_context_delta[A->T, A]	-0.1505	0.1613	-0.4487	0.1636	0.0017	0.0017	8723.22	6359.76	1.0002
beta_sub_context_delta[A->T, C]	0.0008	0.223	-0.4346	0.4075	0.0021	0.0029	11285.9	5762.72	0.9998
beta_sub_context_delta[A->T, G]	0.1899	0.1605	-0.117	0.4879	0.002	0.0017	6696.74	6307.35	1.0005
beta_sub_context_delta[A->T, T]	0.1033	0.1636	-0.211	0.4107	0.0018	0.0018	8637.6	6715.29	1.0006
beta_sub_context_delta[C->A, A]	-0.0745	0.1325	-0.3302	0.1679	0.0019	0.0014	4826.09	6044.82	1.0002
beta_sub_context_delta[C->A, C]	-0.1822	0.1505	-0.4649	0.0889	0.002	0.0016	5769.73	6150.14	1.0009
beta_sub_context_delta[C->A, G]	0.2457	0.1831	-0.1085	0.5808	0.0021	0.0021	7501.14	5588.26	1.0011
beta_sub_context_delta[C->A, T]	0.0131	0.1391	-0.2451	0.2803	0.0019	0.0014	5210.08	5826.39	1.0008
beta_sub_context_delta[C->G, A]	0.1194	0.1885	-0.2133	0.4928	0.0022	0.0021	7465.34	6114.73	1.0003
beta_sub_context_delta[C->G, C]	0.0013	0.2245	-0.4172	0.4275	0.0023	0.003	9655.38	5947.56	1.0009
beta_sub_context_delta[C->G, G]	-0.0014	0.2233	-0.4286	0.417	0.0022	0.0029	10813.4	5612.79	1.0011
beta_sub_context_delta[C->G, T]	-0.0012	0.2241	-0.4224	0.4231	0.0022	0.003	10547.9	5842.8	0.9998
beta_sub_context_delta[C->T, A]	0.1051	0.1285	-0.1345	0.3451	0.002	0.0013	3995.54	5339.3	1.0003
beta_sub_context_delta[C->T, C]	-0.1783	0.1438	-0.4442	0.0956	0.002	0.0015	4964.84	5446.41	1
beta_sub_context_delta[C->T, G]	0.1014	0.1705	-0.2143	0.4312	0.0019	0.0019	8008.1	5915.6	1.0001
beta_sub_context_delta[C->T, T]	-0.0159	0.1379	-0.2839	0.2346	0.0021	0.0014	4373.74	5563.51	1.0003
beta_sub_context_delta[G->C, A]	0.1966	0.1558	-0.1118	0.4752	0.0019	0.0016	6365.29	6313.95	0.9998
beta_sub_context_delta[G->C, C]	-0.1004	0.173	-0.4464	0.2102	0.0018	0.0019	9443.23	6462.47	1.0011
beta_sub_context_delta[G->C, G]	0.0044	0.1592	-0.2841	0.3096	0.0018	0.0018	7983.37	6229.71	1.001
beta_sub_context_delta[G->C, T]	-0.1271	0.1749	-0.4552	0.1996	0.002	0.0019	7750.21	6497.27	0.9998
beta_sub_context_delta[G->T, A]	0.1209	0.1349	-0.1426	0.3635	0.0019	0.0013	5088.77	5988.65	1.0001
beta_sub_context_delta[G->T, C]	0.0026	0.1496	-0.2918	0.273	0.0018	0.0017	6596.65	5995.7	1.0003
beta_sub_context_delta[G->T, G]	0.0438	0.1373	-0.2212	0.2944	0.0018	0.0013	5848.21	6573.6	1.0003
beta_sub_context_delta[G->T, T]	-0.1802	0.1526	-0.4547	0.1201	0.0018	0.0017	7118.48	6017.7	1.0004
beta_sub_context_delta[T->A, A]	-0.116	0.1423	-0.3951	0.1405	0.0019	0.0014	5763.36	6215.55	1.0001
beta_sub_context_delta[T->A, C]	-0.2494	0.1724	-0.5749	0.0715	0.0021	0.0018	6465.1	5809.9	1.0007
beta_sub_context_delta[T->A, G]	0.172	0.1449	-0.0954	0.4567	0.002	0.0015	5495.5	6122.97	1.0006
beta_sub_context_delta[T->A, T]	0.2529	0.1481	-0.024	0.5345	0.002	0.0015	5287.9	5216.45	1.0004
beta_sub_context_delta[T->C, A]	-0.2057	0.1407	-0.4705	0.0567	0.0018	0.0014	6140.88	6229.46	1.0007
beta_sub_context_delta[T->C, C]	0.0989	0.1524	-0.1847	0.3898	0.0017	0.0016	7954.97	6193.01	1.0003
beta_sub_context_delta[T->C, G]	-0.0948	0.1441	-0.3742	0.1708	0.0018	0.0014	6748.97	6008	1.0005
beta_sub_context_delta[T->C, T]	0.1558	0.1394	-0.1032	0.4199	0.0018	0.0014	5989.74	5964.99	1.0002
beta_sub_context_delta[T->G, A]	0.0012	0.2259	-0.4156	0.4399	0.0025	0.0029	8311.82	5578.07	0.9998
beta_sub_context_delta[T->G, C]	0.0007	0.2259	-0.451	0.4039	0.0022	0.0029	10942.8	5686.22	1.001
beta_sub_context_delta[T->G, G]	0.1417	0.179	-0.2093	0.467	0.0018	0.002	10105.7	6396.11	1.0001
beta_sub_context_delta[T->G, T]	0.0001	0.2262	-0.4152	0.4459	0.0022	0.003	10474.4	5275.81	1.0005
sigma_spline_bio_ga[AA]	0.4189	0.1037	0.2333	0.611	0.0016	0.001	3948.07	3532.3	1.0001
sigma_spline_bio_ga[GA]	0.2736	0.0647	0.2	0.3911	0.0008	0.0008	5183.87	3589.33	1.0001
sigma_spline_bio_ga[SHARED]	0.2432	0.0376	0.2	0.3118	0.0005	0.0005	4238.59	3505.69	1.0006
sigma_spline_bio_shared	0.6604	0.0933	0.4982	0.8366	0.0019	0.0012	2385.79	3616.69	1.0006
sigma_spline_bio_insertion	1.2028	0.2542	0.7535	1.6976	0.0044	0.0027	3227.15	3973.7	1
sigma_spline_bio_deletion	1.3887	0.1761	1.0839	1.7257	0.0036	0.0023	2286.03	4148.73	1.0012

### Sheet: MRA Priors
parameter	unique_prior	family	location	scale	location_note
intercept_err	error_intercept	Normal	-13.8155	1.5	log(1e-6)
sigma_mut_err	error_type_spread	HalfNormal		1
z_mut_err[A->C]	unit_normal	Normal	0	1	0
z_mut_err[A->G]	unit_normal	Normal	0	1	0
z_mut_err[A->T]	unit_normal	Normal	0	1	0
z_mut_err[C->A]	unit_normal	Normal	0	1	0
z_mut_err[C->G]	unit_normal	Normal	0	1	0
z_mut_err[C->T]	unit_normal	Normal	0	1	0
z_mut_err[G->A]	unit_normal	Normal	0	1	0
z_mut_err[G->C]	unit_normal	Normal	0	1	0
z_mut_err[G->T]	unit_normal	Normal	0	1	0
z_mut_err[T->A]	unit_normal	Normal	0	1	0
z_mut_err[T->C]	unit_normal	Normal	0	1	0
z_mut_err[T->G]	unit_normal	Normal	0	1	0
z_mut_err[deletion]	unit_normal	Normal	0	1	0
z_mut_err[insertion]	unit_normal	Normal	0	1	0
intercept_bio	bio_log_rate	Normal	-11.5129	2	log(1e-5)
sigma_mut_bio	bio_type_spread	HalfNormal		1
z_mut_bio[A->C]	unit_normal	Normal	0	1	0
z_mut_bio[A->G]	unit_normal	Normal	0	1	0
z_mut_bio[A->T]	unit_normal	Normal	0	1	0
z_mut_bio[C->A]	unit_normal	Normal	0	1	0
z_mut_bio[C->G]	unit_normal	Normal	0	1	0
z_mut_bio[C->T]	unit_normal	Normal	0	1	0
z_mut_bio[G->A]	unit_normal	Normal	0	1	0
z_mut_bio[G->C]	unit_normal	Normal	0	1	0
z_mut_bio[G->T]	unit_normal	Normal	0	1	0
z_mut_bio[T->A]	unit_normal	Normal	0	1	0
z_mut_bio[T->C]	unit_normal	Normal	0	1	0
z_mut_bio[T->G]	unit_normal	Normal	0	1	0
z_mut_bio[deletion]	unit_normal	Normal	0	1	0
z_mut_bio[insertion]	unit_normal	Normal	0	1	0
beta_sub_type_bio[A->C]	bio_log_rate	Normal	-11.5129	2	log(1e-5)
beta_sub_type_bio[A->G]	bio_log_rate	Normal	-11.5129	2	log(1e-5)
beta_sub_type_bio[A->T]	bio_log_rate	Normal	-11.5129	2	log(1e-5)
beta_sub_type_bio[C->A]	bio_log_rate	Normal	-11.5129	2	log(1e-5)
beta_sub_type_bio[C->G]	bio_log_rate	Normal	-11.5129	2	log(1e-5)
beta_sub_type_bio[C->T]	bio_log_rate	Normal	-11.5129	2	log(1e-5)
beta_sub_type_bio[G->C]	bio_log_rate	Normal	-11.5129	2	log(1e-5)
beta_sub_type_bio[G->T]	bio_log_rate	Normal	-11.5129	2	log(1e-5)
beta_sub_type_bio[T->A]	bio_log_rate	Normal	-11.5129	2	log(1e-5)
beta_sub_type_bio[T->C]	bio_log_rate	Normal	-11.5129	2	log(1e-5)
beta_sub_type_bio[T->G]	bio_log_rate	Normal	-11.5129	2	log(1e-5)
sigma_sub_context_delta	context_spread	HalfNormal		0.5
z_sub_context_delta[A->C, A]	unit_normal	Normal	0	1	0
z_sub_context_delta[A->C, C]	unit_normal	Normal	0	1	0
z_sub_context_delta[A->C, G]	unit_normal	Normal	0	1	0
z_sub_context_delta[A->C, T]	unit_normal	Normal	0	1	0
z_sub_context_delta[A->G, A]	unit_normal	Normal	0	1	0
z_sub_context_delta[A->G, C]	unit_normal	Normal	0	1	0
z_sub_context_delta[A->G, G]	unit_normal	Normal	0	1	0
z_sub_context_delta[A->G, T]	unit_normal	Normal	0	1	0
z_sub_context_delta[A->T, A]	unit_normal	Normal	0	1	0
z_sub_context_delta[A->T, C]	unit_normal	Normal	0	1	0
z_sub_context_delta[A->T, G]	unit_normal	Normal	0	1	0
z_sub_context_delta[A->T, T]	unit_normal	Normal	0	1	0
z_sub_context_delta[C->A, A]	unit_normal	Normal	0	1	0
z_sub_context_delta[C->A, C]	unit_normal	Normal	0	1	0
z_sub_context_delta[C->A, G]	unit_normal	Normal	0	1	0
z_sub_context_delta[C->A, T]	unit_normal	Normal	0	1	0
z_sub_context_delta[C->G, A]	unit_normal	Normal	0	1	0
z_sub_context_delta[C->G, C]	unit_normal	Normal	0	1	0
z_sub_context_delta[C->G, G]	unit_normal	Normal	0	1	0
z_sub_context_delta[C->G, T]	unit_normal	Normal	0	1	0
z_sub_context_delta[C->T, A]	unit_normal	Normal	0	1	0
z_sub_context_delta[C->T, C]	unit_normal	Normal	0	1	0
z_sub_context_delta[C->T, G]	unit_normal	Normal	0	1	0
z_sub_context_delta[C->T, T]	unit_normal	Normal	0	1	0
z_sub_context_delta[G->C, A]	unit_normal	Normal	0	1	0
z_sub_context_delta[G->C, C]	unit_normal	Normal	0	1	0
z_sub_context_delta[G->C, G]	unit_normal	Normal	0	1	0
z_sub_context_delta[G->C, T]	unit_normal	Normal	0	1	0
z_sub_context_delta[G->T, A]	unit_normal	Normal	0	1	0
z_sub_context_delta[G->T, C]	unit_normal	Normal	0	1	0
z_sub_context_delta[G->T, G]	unit_normal	Normal	0	1	0
z_sub_context_delta[G->T, T]	unit_normal	Normal	0	1	0
z_sub_context_delta[T->A, A]	unit_normal	Normal	0	1	0
z_sub_context_delta[T->A, C]	unit_normal	Normal	0	1	0
z_sub_context_delta[T->A, G]	unit_normal	Normal	0	1	0
z_sub_context_delta[T->A, T]	unit_normal	Normal	0	1	0
z_sub_context_delta[T->C, A]	unit_normal	Normal	0	1	0
z_sub_context_delta[T->C, C]	unit_normal	Normal	0	1	0
z_sub_context_delta[T->C, G]	unit_normal	Normal	0	1	0
z_sub_context_delta[T->C, T]	unit_normal	Normal	0	1	0
z_sub_context_delta[T->G, A]	unit_normal	Normal	0	1	0
z_sub_context_delta[T->G, C]	unit_normal	Normal	0	1	0
z_sub_context_delta[T->G, G]	unit_normal	Normal	0	1	0
z_sub_context_delta[T->G, T]	unit_normal	Normal	0	1	0
intercept_bio_ga[AA]	bio_log_rate	Normal	-11.5129	2	log(1e-5)
intercept_bio_ga[AC]	bio_log_rate	Normal	-11.5129	2	log(1e-5)
intercept_bio_ga[AG]	bio_log_rate	Normal	-11.5129	2	log(1e-5)
intercept_bio_ga[AT]	bio_log_rate	Normal	-11.5129	2	log(1e-5)
intercept_bio_ga[CA]	bio_log_rate	Normal	-11.5129	2	log(1e-5)
intercept_bio_ga[CT]	bio_log_rate	Normal	-11.5129	2	log(1e-5)
intercept_bio_ga[GA]	bio_log_rate	Normal	-11.5129	2	log(1e-5)
intercept_bio_ga[GC]	bio_log_rate	Normal	-11.5129	2	log(1e-5)
intercept_bio_ga[GG]	bio_log_rate	Normal	-11.5129	2	log(1e-5)
intercept_bio_ga[GT]	bio_log_rate	Normal	-11.5129	2	log(1e-5)
intercept_bio_ga[OTHER]	bio_log_rate	Normal	-11.5129	2	log(1e-5)
intercept_bio_ga[TA]	bio_log_rate	Normal	-11.5129	2	log(1e-5)
intercept_bio_ga[TG]	bio_log_rate	Normal	-11.5129	2	log(1e-5)
sigma_spline_bio_shared_raw	spline_amplitude	HalfNormal		0.75
sigma_spline_bio_insertion_raw	spline_amplitude	HalfNormal		0.75
sigma_spline_bio_deletion_raw	spline_amplitude	HalfNormal		0.75
sigma_spline_bio_ga_raw[AA]	spline_amplitude	HalfNormal		0.75
sigma_spline_bio_ga_raw[GA]	spline_amplitude	HalfNormal		0.75
sigma_spline_bio_ga_raw[SHARED]	spline_amplitude	HalfNormal		0.75
theta_bio_shared_raw[0]	spline_shape	Normal	0	1	0
theta_bio_shared_raw[1]	spline_shape	Normal	0	1	0
theta_bio_shared_raw[2]	spline_shape	Normal	0	1	0
theta_bio_shared_raw[3]	spline_shape	Normal	0	1	0
theta_bio_shared_raw[4]	spline_shape	Normal	0	1	0
theta_bio_shared_raw[5]	spline_shape	Normal	0	1	0
theta_bio_shared_raw[6]	spline_shape	Normal	0	1	0
theta_bio_shared_raw[7]	spline_shape	Normal	0	1	0
theta_bio_shared_raw[8]	spline_shape	Normal	0	1	0
theta_bio_shared_raw[9]	spline_shape	Normal	0	1	0
theta_bio_shared_raw[10]	spline_shape	Normal	0	1	0
theta_bio_shared_raw[11]	spline_shape	Normal	0	1	0
theta_bio_shared_raw[12]	spline_shape	Normal	0	1	0
theta_bio_shared_raw[13]	spline_shape	Normal	0	1	0
theta_bio_shared_raw[14]	spline_shape	Normal	0	1	0
theta_bio_shared_raw[15]	spline_shape	Normal	0	1	0
theta_bio_shared_raw[16]	spline_shape	Normal	0	1	0
theta_bio_shared_raw[17]	spline_shape	Normal	0	1	0
theta_bio_shared_raw[18]	spline_shape	Normal	0	1	0
theta_bio_shared_raw[19]	spline_shape	Normal	0	1	0
theta_bio_shared_raw[20]	spline_shape	Normal	0	1	0
theta_bio_shared_raw[21]	spline_shape	Normal	0	1	0
theta_bio_shared_raw[22]	spline_shape	Normal	0	1	0
theta_bio_shared_raw[23]	spline_shape	Normal	0	1	0
theta_bio_shared_raw[24]	spline_shape	Normal	0	1	0
theta_bio_shared_raw[25]	spline_shape	Normal	0	1	0
theta_bio_shared_raw[26]	spline_shape	Normal	0	1	0
theta_bio_shared_raw[27]	spline_shape	Normal	0	1	0
theta_bio_shared_raw[28]	spline_shape	Normal	0	1	0
theta_bio_shared_raw[29]	spline_shape	Normal	0	1	0
theta_bio_insertion_raw[0]	spline_shape	Normal	0	1	0
theta_bio_insertion_raw[1]	spline_shape	Normal	0	1	0
theta_bio_insertion_raw[2]	spline_shape	Normal	0	1	0
theta_bio_insertion_raw[3]	spline_shape	Normal	0	1	0
theta_bio_insertion_raw[4]	spline_shape	Normal	0	1	0
theta_bio_insertion_raw[5]	spline_shape	Normal	0	1	0
theta_bio_insertion_raw[6]	spline_shape	Normal	0	1	0
theta_bio_insertion_raw[7]	spline_shape	Normal	0	1	0
theta_bio_insertion_raw[8]	spline_shape	Normal	0	1	0
theta_bio_insertion_raw[9]	spline_shape	Normal	0	1	0
theta_bio_insertion_raw[10]	spline_shape	Normal	0	1	0
theta_bio_insertion_raw[11]	spline_shape	Normal	0	1	0
theta_bio_insertion_raw[12]	spline_shape	Normal	0	1	0
theta_bio_insertion_raw[13]	spline_shape	Normal	0	1	0
theta_bio_insertion_raw[14]	spline_shape	Normal	0	1	0
theta_bio_insertion_raw[15]	spline_shape	Normal	0	1	0
theta_bio_insertion_raw[16]	spline_shape	Normal	0	1	0
theta_bio_insertion_raw[17]	spline_shape	Normal	0	1	0
theta_bio_insertion_raw[18]	spline_shape	Normal	0	1	0
theta_bio_insertion_raw[19]	spline_shape	Normal	0	1	0
theta_bio_insertion_raw[20]	spline_shape	Normal	0	1	0
theta_bio_insertion_raw[21]	spline_shape	Normal	0	1	0
theta_bio_insertion_raw[22]	spline_shape	Normal	0	1	0
theta_bio_insertion_raw[23]	spline_shape	Normal	0	1	0
theta_bio_insertion_raw[24]	spline_shape	Normal	0	1	0
theta_bio_insertion_raw[25]	spline_shape	Normal	0	1	0
theta_bio_insertion_raw[26]	spline_shape	Normal	0	1	0
theta_bio_insertion_raw[27]	spline_shape	Normal	0	1	0
theta_bio_insertion_raw[28]	spline_shape	Normal	0	1	0
theta_bio_insertion_raw[29]	spline_shape	Normal	0	1	0
theta_bio_deletion_raw[0]	spline_shape	Normal	0	1	0
theta_bio_deletion_raw[1]	spline_shape	Normal	0	1	0
theta_bio_deletion_raw[2]	spline_shape	Normal	0	1	0
theta_bio_deletion_raw[3]	spline_shape	Normal	0	1	0
theta_bio_deletion_raw[4]	spline_shape	Normal	0	1	0
theta_bio_deletion_raw[5]	spline_shape	Normal	0	1	0
theta_bio_deletion_raw[6]	spline_shape	Normal	0	1	0
theta_bio_deletion_raw[7]	spline_shape	Normal	0	1	0
theta_bio_deletion_raw[8]	spline_shape	Normal	0	1	0
theta_bio_deletion_raw[9]	spline_shape	Normal	0	1	0
theta_bio_deletion_raw[10]	spline_shape	Normal	0	1	0
theta_bio_deletion_raw[11]	spline_shape	Normal	0	1	0
theta_bio_deletion_raw[12]	spline_shape	Normal	0	1	0
theta_bio_deletion_raw[13]	spline_shape	Normal	0	1	0
theta_bio_deletion_raw[14]	spline_shape	Normal	0	1	0
theta_bio_deletion_raw[15]	spline_shape	Normal	0	1	0
theta_bio_deletion_raw[16]	spline_shape	Normal	0	1	0
theta_bio_deletion_raw[17]	spline_shape	Normal	0	1	0
theta_bio_deletion_raw[18]	spline_shape	Normal	0	1	0
theta_bio_deletion_raw[19]	spline_shape	Normal	0	1	0
theta_bio_deletion_raw[20]	spline_shape	Normal	0	1	0
theta_bio_deletion_raw[21]	spline_shape	Normal	0	1	0
theta_bio_deletion_raw[22]	spline_shape	Normal	0	1	0
theta_bio_deletion_raw[23]	spline_shape	Normal	0	1	0
theta_bio_deletion_raw[24]	spline_shape	Normal	0	1	0
theta_bio_deletion_raw[25]	spline_shape	Normal	0	1	0
theta_bio_deletion_raw[26]	spline_shape	Normal	0	1	0
theta_bio_deletion_raw[27]	spline_shape	Normal	0	1	0
theta_bio_deletion_raw[28]	spline_shape	Normal	0	1	0
theta_bio_deletion_raw[29]	spline_shape	Normal	0	1	0
theta_bio_ga_raw[AA, 0]	spline_shape	Normal	0	1	0
theta_bio_ga_raw[AA, 1]	spline_shape	Normal	0	1	0
theta_bio_ga_raw[AA, 2]	spline_shape	Normal	0	1	0
theta_bio_ga_raw[AA, 3]	spline_shape	Normal	0	1	0
theta_bio_ga_raw[AA, 4]	spline_shape	Normal	0	1	0
theta_bio_ga_raw[AA, 5]	spline_shape	Normal	0	1	0
theta_bio_ga_raw[AA, 6]	spline_shape	Normal	0	1	0
theta_bio_ga_raw[AA, 7]	spline_shape	Normal	0	1	0
theta_bio_ga_raw[AA, 8]	spline_shape	Normal	0	1	0
theta_bio_ga_raw[AA, 9]	spline_shape	Normal	0	1	0
theta_bio_ga_raw[AA, 10]	spline_shape	Normal	0	1	0
theta_bio_ga_raw[AA, 11]	spline_shape	Normal	0	1	0
theta_bio_ga_raw[AA, 12]	spline_shape	Normal	0	1	0
theta_bio_ga_raw[AA, 13]	spline_shape	Normal	0	1	0
theta_bio_ga_raw[AA, 14]	spline_shape	Normal	0	1	0
theta_bio_ga_raw[AA, 15]	spline_shape	Normal	0	1	0
theta_bio_ga_raw[AA, 16]	spline_shape	Normal	0	1	0
theta_bio_ga_raw[AA, 17]	spline_shape	Normal	0	1	0
theta_bio_ga_raw[AA, 18]	spline_shape	Normal	0	1	0
theta_bio_ga_raw[AA, 19]	spline_shape	Normal	0	1	0
theta_bio_ga_raw[AA, 20]	spline_shape	Normal	0	1	0
theta_bio_ga_raw[AA, 21]	spline_shape	Normal	0	1	0
theta_bio_ga_raw[AA, 22]	spline_shape	Normal	0	1	0
theta_bio_ga_raw[AA, 23]	spline_shape	Normal	0	1	0
theta_bio_ga_raw[AA, 24]	spline_shape	Normal	0	1	0
theta_bio_ga_raw[AA, 25]	spline_shape	Normal	0	1	0
theta_bio_ga_raw[AA, 26]	spline_shape	Normal	0	1	0
theta_bio_ga_raw[AA, 27]	spline_shape	Normal	0	1	0
theta_bio_ga_raw[AA, 28]	spline_shape	Normal	0	1	0
theta_bio_ga_raw[AA, 29]	spline_shape	Normal	0	1	0
theta_bio_ga_raw[GA, 0]	spline_shape	Normal	0	1	0
theta_bio_ga_raw[GA, 1]	spline_shape	Normal	0	1	0
theta_bio_ga_raw[GA, 2]	spline_shape	Normal	0	1	0
theta_bio_ga_raw[GA, 3]	spline_shape	Normal	0	1	0
theta_bio_ga_raw[GA, 4]	spline_shape	Normal	0	1	0
theta_bio_ga_raw[GA, 5]	spline_shape	Normal	0	1	0
theta_bio_ga_raw[GA, 6]	spline_shape	Normal	0	1	0
theta_bio_ga_raw[GA, 7]	spline_shape	Normal	0	1	0
theta_bio_ga_raw[GA, 8]	spline_shape	Normal	0	1	0
theta_bio_ga_raw[GA, 9]	spline_shape	Normal	0	1	0
theta_bio_ga_raw[GA, 10]	spline_shape	Normal	0	1	0
theta_bio_ga_raw[GA, 11]	spline_shape	Normal	0	1	0
theta_bio_ga_raw[GA, 12]	spline_shape	Normal	0	1	0
theta_bio_ga_raw[GA, 13]	spline_shape	Normal	0	1	0
theta_bio_ga_raw[GA, 14]	spline_shape	Normal	0	1	0
theta_bio_ga_raw[GA, 15]	spline_shape	Normal	0	1	0
theta_bio_ga_raw[GA, 16]	spline_shape	Normal	0	1	0
theta_bio_ga_raw[GA, 17]	spline_shape	Normal	0	1	0
theta_bio_ga_raw[GA, 18]	spline_shape	Normal	0	1	0
theta_bio_ga_raw[GA, 19]	spline_shape	Normal	0	1	0
theta_bio_ga_raw[GA, 20]	spline_shape	Normal	0	1	0
theta_bio_ga_raw[GA, 21]	spline_shape	Normal	0	1	0
theta_bio_ga_raw[GA, 22]	spline_shape	Normal	0	1	0
theta_bio_ga_raw[GA, 23]	spline_shape	Normal	0	1	0
theta_bio_ga_raw[GA, 24]	spline_shape	Normal	0	1	0
theta_bio_ga_raw[GA, 25]	spline_shape	Normal	0	1	0
theta_bio_ga_raw[GA, 26]	spline_shape	Normal	0	1	0
theta_bio_ga_raw[GA, 27]	spline_shape	Normal	0	1	0
theta_bio_ga_raw[GA, 28]	spline_shape	Normal	0	1	0
theta_bio_ga_raw[GA, 29]	spline_shape	Normal	0	1	0
theta_bio_ga_raw[SHARED, 0]	spline_shape	Normal	0	1	0
theta_bio_ga_raw[SHARED, 1]	spline_shape	Normal	0	1	0
theta_bio_ga_raw[SHARED, 2]	spline_shape	Normal	0	1	0
theta_bio_ga_raw[SHARED, 3]	spline_shape	Normal	0	1	0
theta_bio_ga_raw[SHARED, 4]	spline_shape	Normal	0	1	0
theta_bio_ga_raw[SHARED, 5]	spline_shape	Normal	0	1	0
theta_bio_ga_raw[SHARED, 6]	spline_shape	Normal	0	1	0
theta_bio_ga_raw[SHARED, 7]	spline_shape	Normal	0	1	0
theta_bio_ga_raw[SHARED, 8]	spline_shape	Normal	0	1	0
theta_bio_ga_raw[SHARED, 9]	spline_shape	Normal	0	1	0
theta_bio_ga_raw[SHARED, 10]	spline_shape	Normal	0	1	0
theta_bio_ga_raw[SHARED, 11]	spline_shape	Normal	0	1	0
theta_bio_ga_raw[SHARED, 12]	spline_shape	Normal	0	1	0
theta_bio_ga_raw[SHARED, 13]	spline_shape	Normal	0	1	0
theta_bio_ga_raw[SHARED, 14]	spline_shape	Normal	0	1	0
theta_bio_ga_raw[SHARED, 15]	spline_shape	Normal	0	1	0
theta_bio_ga_raw[SHARED, 16]	spline_shape	Normal	0	1	0
theta_bio_ga_raw[SHARED, 17]	spline_shape	Normal	0	1	0
theta_bio_ga_raw[SHARED, 18]	spline_shape	Normal	0	1	0
theta_bio_ga_raw[SHARED, 19]	spline_shape	Normal	0	1	0
theta_bio_ga_raw[SHARED, 20]	spline_shape	Normal	0	1	0
theta_bio_ga_raw[SHARED, 21]	spline_shape	Normal	0	1	0
theta_bio_ga_raw[SHARED, 22]	spline_shape	Normal	0	1	0
theta_bio_ga_raw[SHARED, 23]	spline_shape	Normal	0	1	0
theta_bio_ga_raw[SHARED, 24]	spline_shape	Normal	0	1	0
theta_bio_ga_raw[SHARED, 25]	spline_shape	Normal	0	1	0
theta_bio_ga_raw[SHARED, 26]	spline_shape	Normal	0	1	0
theta_bio_ga_raw[SHARED, 27]	spline_shape	Normal	0	1	0
theta_bio_ga_raw[SHARED, 28]	spline_shape	Normal	0	1	0
theta_bio_ga_raw[SHARED, 29]	spline_shape	Normal	0	1	0
alpha_control[A->C]	dispersion	Exponential		1
alpha_control[A->G]	dispersion	Exponential		1
alpha_control[A->T]	dispersion	Exponential		1
alpha_control[C->A]	dispersion	Exponential		1
alpha_control[C->G]	dispersion	Exponential		1
alpha_control[C->T]	dispersion	Exponential		1
alpha_control[G->A]	dispersion	Exponential		1
alpha_control[G->C]	dispersion	Exponential		1
alpha_control[G->T]	dispersion	Exponential		1
alpha_control[T->A]	dispersion	Exponential		1
alpha_control[T->C]	dispersion	Exponential		1
alpha_control[T->G]	dispersion	Exponential		1
alpha_control[deletion]	dispersion	Exponential		1
alpha_control[insertion]	dispersion	Exponential		1
alpha_wt[A->C]	dispersion	Exponential		1
alpha_wt[A->G]	dispersion	Exponential		1
alpha_wt[A->T]	dispersion	Exponential		1
alpha_wt[C->A]	dispersion	Exponential		1
alpha_wt[C->G]	dispersion	Exponential		1
alpha_wt[C->T]	dispersion	Exponential		1
alpha_wt[G->A]	dispersion	Exponential		1
alpha_wt[G->C]	dispersion	Exponential		1
alpha_wt[G->T]	dispersion	Exponential		1
alpha_wt[T->A]	dispersion	Exponential		1
alpha_wt[T->C]	dispersion	Exponential		1
alpha_wt[T->G]	dispersion	Exponential		1
alpha_wt[deletion]	dispersion	Exponential		1
alpha_wt[insertion]	dispersion	Exponential		1
